# Widespread allele-specific topological domains in the human genome are not confined to imprinted gene clusters

**DOI:** 10.1101/2022.04.26.489502

**Authors:** Stephen Richer, Tian Yuan, Stefan Schoenfelder, Laurence Hurst, Adele Murrell, Giuseppina Pisignano

**Affiliations:** Dept Biology and Biochemistry, University of Bath, Claverton Down, Bath, BA2 7AY, United Kingdom; Babraham Institute, Cambridge, CB22 3AT, United Kingdom

## Abstract

**Background:** There is widespread interest in the three-dimensional chromatin conformation of the genome and its impact on gene expression. However, these studies frequently do not consider parent-of-origin differences, such as genomic imprinting, which result in monoallelic expression. In addition, genome-wide allele-specific chromatin conformation associations have not been extensively explored. There are few accessible bioinformatic workflows for investigating allelic conformation differences and these require pre-phased haplotypes which are not widely available.

**Results:** We assembled a bioinformatic pipeline, “HiCFlow”, which performs haplotype assembly and visualisation of parental chromatin architecture. We benchmarked the pipeline using prototype haplotype phased Hi-C data from GM12878 cells at three disease associated imprinted gene clusters. Using RC-HiC (Region Capture Hi-C) and Hi-C data from further human cell lines (1-7HB2, IMR-90, and H1-hESCs) we were able to robustly identify the known stable allele-specific interactions at the *H19/IGF2* locus. Other imprinted loci (*DLK1* and *SNRPN*) were more variable and there was no “canonical imprinted 3D structure”, but we could detect allele-specific differences in A/B compartmentalisation. Genome-wide, when TADs were unbiasedly ranked according to their allele-specific contact frequencies, a set of “allele-specific TADs” (ASTADs) could be defined. These occurred in genomic regions of high sequence variation. In addition to imprinted genes, ASTADs were also enriched for allele-specific expressed (ASE) genes. We found loci in ASTADs that have not previously been identified as ASE such as the bitter taste receptors (*TAS2R*s).

**Conclusions:** This study highlights the widespread differences in chromatin conformation between heterozygous loci and provides a new framework for understanding ASE.
