## Supplementary material for "Widespread allele-specific topological domains in the human genome are not confined to imprinted gene clusters": SI File 4

### Sheet: SNPs
# Sample Population: All SNPs that overlap a TAD Domain.
Observed				Chi Square				Percentage Change									Expected
GM12878	Het SNPs	Hom SNPs		GM12878	Het SNPs	Hom SNPs		GM12878	Het SNPs	Hom SNPs		Chi Square	7342.35				GM12878	Het SNPs	Hom SNPs
ASTAD	195918	92964		ASTAD	2302.04	3578.85		ASTAD	0.114432	-0.1779		DoF	1				ASTAD	175801	113081
non-ASTAD	687301	475153		non-ASTAD	572.081	889.382		non-ASTAD	-0.0284375	0.0442101		P-value	0				non-ASTAD	707418	455036
Observed				Chi Square				Percentage Change									Expected
IMR-90	Het SNPs	Hom SNPs		IMR-90	Het SNPs	Hom SNPs		IMR-90	Het SNPs	Hom SNPs		Chi Square	2004.27				IMR-90	Het SNPs	Hom SNPs
ASTAD	138251	53665		ASTAD	550.37	1150.05		ASTAD	0.0651166	-0.136067		DoF	1				ASTAD	129799	62117.1
non-ASTAD	717917	356066		non-ASTAD	98.3487	205.508		non-ASTAD	-0.0116361	0.0243145		P-value	0				non-ASTAD	726369	347614
Observed				Chi Square				Percentage Change									Expected
H1-hESC	Het SNPs	Hom SNPs		H1-hESC	Het SNPs	Hom SNPs		H1-hESC	Het SNPs	Hom SNPs		Chi Square	6372.5				H1-hESC	Het SNPs	Hom SNPs
ASTAD	167617	81439		ASTAD	2236.53	3349.62		ASTAD	0.122377	-0.183281		DoF	1				ASTAD	149341	99714.8
non-ASTAD	1042630	726641		non-ASTAD	314.832	471.518		non-ASTAD	-0.0172266	0.0258		P-value	0				non-ASTAD	1.06091e+06	708365

### Sheet: Indels
# Sample Population: All Indels that overlap a TAD Domain.
Observed				Chi Square				Percentage Change									Expected
GM12878	Het Indels	Hom Indels		GM12878	Het Indels	Hom Indels		GM12878	Het Indels	Hom Indels		Chi Square	1116.87				GM12878	Het Indels	Hom Indels
ASTAD	30233	11727		ASTAD	316.696	589.322		ASTAD	0.10772	-0.20045		DoF	1				ASTAD	27293	14667
non-ASTAD	114336	65963		non-ASTAD	73.703	137.15		non-ASTAD	-0.0250691	0.0466496		P-value	0				non-ASTAD	117276	63023
Observed				Chi Square				Percentage Change									Expected
IMR-90	Het Indels	Hom Indels		IMR-90	Het Indels	Hom Indels		IMR-90	Het Indels	Hom Indels		Chi Square	257.723				IMR-90	Het Indels	Hom Indels
ASTAD	24439	8893		ASTAD	67.3039	153.886		ASTAD	0.0538732	-0.123177		DoF	1				ASTAD	23189.7	10142.3
non-ASTAD	139153	62656		non-ASTAD	11.1163	25.4167		non-ASTAD	-0.00889802	0.0203447		P-value	0				non-ASTAD	140402	61406.7
Observed				Chi Square				Percentage Change									Expected
H1-hESC	Het Indels	Hom Indels		H1-hESC	Het Indels	Hom Indels		H1-hESC	Het Indels	Hom Indels		Chi Square	284.485				H1-hESC	Het Indels	Hom Indels
ASTAD	29248	11360		ASTAD	81.1607	175.107		ASTAD	0.0540832	-0.116686		DoF	1				ASTAD	27747.3	12860.7
non-ASTAD	250498	118300		non-ASTAD	8.93653	19.2809		non-ASTAD	-0.00595505	0.0128482		P-value	0				non-ASTAD	251999	116799

### Sheet: Het in Enhancer
# Sample Population: All Variants that overlap a TAD Domain.
Observed				Chi Square				Percentage Change									Expected
GM12878	In Enhancer	Not In Enhancer		GM12878	In Enhancer	Not In Enhancer		GM12878	In Enhancer	Not In Enhancer		Chi Square	246.99				GM12878	In Enhancer	Not In Enhancer
ASTAD	2065	223981		ASTAD	191.344	1.29952		ASTAD	0.354238	-0.00240582		DoF	1				ASTAD	1524.84	224521
non-ASTAD	4865	796407		non-ASTAD	53.9798	0.366606		non-ASTAD	-0.0999336	0.000678703		P-value	0				non-ASTAD	5405.16	795867
Observed				Chi Square				Percentage Change									Expected
IMR-90	In Enhancer	Not In Enhancer		IMR-90	In Enhancer	Not In Enhancer		IMR-90	In Enhancer	Not In Enhancer		Chi Square	200.887				IMR-90	In Enhancer	Not In Enhancer
ASTAD	1075	161615		ASTAD	168.085	0.753161		ASTAD	0.481254	-0.00215642		DoF	1				ASTAD	725.736	161964
non-ASTAD	3474	853596		non-ASTAD	31.906	0.142966		non-ASTAD	-0.0913522	0.000409335		P-value	0				non-ASTAD	3823.26	853247
Observed				Chi Square				Percentage Change									Expected
H1-hESC	In Enhancer	Not In Enhancer		H1-hESC	In Enhancer	Not In Enhancer		H1-hESC	In Enhancer	Not In Enhancer		Chi Square	3.17827				H1-hESC	In Enhancer	Not In Enhancer
ASTAD	1028	195836		ASTAD	2.74318	0.0151673		ASTAD	-0.0503401	0.000278335		DoF	1				ASTAD	1082.49	195782
non-ASTAD	7165	1285964		non-ASTAD	0.417617	0.00230904		non-ASTAD	0.00766371	-4.23733e-05		P-value	0.0746237				non-ASTAD	7110.51	1.28602e+06

### Sheet: ASE Enhancer
# Sample Population: All Enhancers that overlap a TAD domain.
Observed				Chi Square				Percentage Change									Expected
GM12878	ASE Enhancer	Not ASE Enhancer		GM12878	ASE Enhancer	Not ASE Enhancer		GM12878	ASE Enhancer	Not ASE Enhancer		Chi Square	18.2845				GM12878	ASE Enhancer	Not ASE Enhancer
ASTAD	326	1106		ASTAD	10.8452	2.53972		ASTAD	0.199784	-0.0467855		DoF	1				ASTAD	271.716	1160.28
non-ASTAD	688	3224		non-ASTAD	3.96991	0.929673		non-ASTAD	-0.0731316	0.017126		P-value	1.90253e-05				non-ASTAD	742.284	3169.72
Observed				Chi Square				Percentage Change									Expected
IMR-90	ASE Enhancer	Not ASE Enhancer		IMR-90	ASE Enhancer	Not ASE Enhancer		IMR-90	ASE Enhancer	Not ASE Enhancer		Chi Square	1.87064				IMR-90	ASE Enhancer	Not ASE Enhancer
ASTAD	113	1502		ASTAD	1.44152	0.0961017		ASTAD	0.119505	-0.00796698		DoF	1				ASTAD	100.938	1514.06
non-ASTAD	454	7003		non-ASTAD	0.312198	0.0208132		non-ASTAD	-0.0258817	0.00172545		P-value	0.171402				non-ASTAD	466.062	6990.94
Observed				Chi Square				Percentage Change									Expected
H1-hESC	ASE Enhancer	Not ASE Enhancer		H1-hESC	ASE Enhancer	Not ASE Enhancer		H1-hESC	ASE Enhancer	Not ASE Enhancer		Chi Square	10.9725				H1-hESC	ASE Enhancer	Not ASE Enhancer
ASTAD	297	990		ASTAD	7.31703	2.70554		ASTAD	-0.145124	0.0536612		DoF	1				ASTAD	347.419	939.581
non-ASTAD	3716	9863		non-ASTAD	0.693499	0.256428		non-ASTAD	0.0137547	-0.00508594		P-value	0.000924738				non-ASTAD	3665.58	9913.42
